# Niche signalling regulates eIF3d1 phosphorylation to promote distinct modes of translation initiation in stem and differentiating cells

**DOI:** 10.1101/2023.12.15.571284

**Authors:** Ruoxu Wang, Mykola Roiuk, Freya Storer, Aurelio A. Teleman, Marc Amoyel

## Abstract

Stem cells have the unique ability among adult cells to give rise to cells of different identities. To do so, they must change gene expression in response to environmental signals. Much work has focused on how transcription is regulated to achieve these changes, however in many cell types, transcripts and proteins correlate poorly, indicating that post-transcriptional regulation is important. To assess how translational control can influence stem cell fate, we use the Drosophila testis as a model. The testis niche secretes a ligand to activate the JAK/STAT pathway in two stem cell populations, germline stem cells (GSCs) and somatic cyst stem cells (CySCs). We find that global translation rates are high in CySCs and decrease during differentiation, and that JAK/STAT signalling regulates translation. To determine how translation was regulated, we knocked down translation initiation factors and found that the cap binding complex, eIF4F, is dispensable in differentiating cells, but is specifically required in CySCs for self-renewal, acting downstream of JAK/STAT activity. Moreover, we identify eIF3d1 as a key regulator of CySC fate, and show that its phosphorylation is critical to maintain CySC self-renewal. We further show that Casein Kinase II, which controls eIF3d1 phosphorylation, is sufficient to restore CySC function in the absence of JAK/STAT. We propose a model in which niche signals regulate a specific translation programme in which only some mRNAs are translated, through regulation of eIF3d phosphorylation. The mechanism we identify allows stem cells to switch between modes of translation, adding a layer of regulation on top of transcription and providing cells with the ability to rapidly change gene expression upon receiving external stimuli.
