## Supplementary material for "Niche signalling regulates eIF3d1 phosphorylation to promote distinct modes of translation initiation in stem and differentiating cells": File S1 - probe sequences

### Sheet: Sheet1
Oligo name		Oligo sequence (5' to 3')
eya_B3_1		GTCCCTGCCTCTATATCTTTAGCGATCCTATTGTCGGCTGGAGCG
eya_B3_2		GTCCCTGCCTCTATATCTTTACATTTCCACGATAGCTATTGTAGA
eya_B3_3		GTCCCTGCCTCTATATCTTTCCGATTTTGTGCGCACTGTAAATGT
eya_B3_4		GTCCCTGCCTCTATATCTTTCCAGTGCCATCGTGCGTCCAGTGCG
eya_B3_5		GTCCCTGCCTCTATATCTTTGCGGTACCCACACTGCTGCCTCCGC
eya_B3_6		GTCCCTGCCTCTATATCTTTTCCGTGGGACTCTCGGAGAGATTCG
eya_B3_7		GTCCCTGCCTCTATATCTTTACCGCATACGGTGAGTAGTTGGCCG
eya_B3_8		GTCCCTGCCTCTATATCTTTCTGTGGGCGGAGATGCGCCAGAAGG
eya_B3_9		GTCCCTGCCTCTATATCTTTGAGTAGAAGGGCGGCGGCGTGTACT
eya_B3_10		GTCCCTGCCTCTATATCTTTTCCGAGCGTATCTGTAGCCAGGCCT
eya_B3_11		GTCCCTGCCTCTATATCTTTGATGCGTGCACTTGGCCCGGGCTGC
eya_B3_12		GTCCCTGCCTCTATATCTTTCCGGAGCCAGTGCTCGGCGAGATCG
eya_B3_13		GTCCCTGCCTCTATATCTTTGGCTTCACCGCCTCACTGTTCCCGG
eya_B3_14		GTCCCTGCCTCTATATCTTTTTGACGCAGTTCTCCCGCTGGGAGA
eya_B3_15		GTCCCTGCCTCTATATCTTTTAGGTGCTCTTGCGCCCAAAGCGAG
eya_B3_16		GTCCCTGCCTCTATATCTTTTGGAAGCCATCCGTGGCGAAGTTGT
eya_B3_17		GTCCCTGCCTCTATATCTTTCTCACACCGGTGGGCAGGCAGAGAT
eya_B3_18		GTCCCTGCCTCTATATCTTTGATGCTGTGGCCAGACTGCAGCTGC
eya_B3_19		GTCCCTGCCTCTATATCTTTGGCTGCTGATGGCGTCTACCACGCG
eya_B3_20		GTCCCTGCCTCTATATCTTTCCACCAGCCTGTTGATATGTGGAGA
eya_B3_R1		TTCGAGTAGTGACCGCTCAGCGAGGTTCCACTCAACTTTAACCCG
eya_B3_R2		CGTTTTCCGGGTCCCAGAAGGGTGCTTCCACTCAACTTTAACCCG
eya_B3_R3		ACGATCCGCTCATAGCAGGTTTCATTTCCACTCAACTTTAACCCG
eya_B3_R4		GACTCCGACTTGACCGCTGCACTCGTTCCACTCAACTTTAACCCG
eya_B3_R5		TTGCTCGTTGCCACGCCCCCAGAGCTTCCACTCAACTTTAACCCG
eya_B3_R6		TGGTGCACCGGCGTCGTCGAGTGGGTTCCACTCAACTTTAACCCG
eya_B3_R7		TGACTCGCACTCGAGCTGGGCGAGCTTCCACTCAACTTTAACCCG
eya_B3_R8		AGGGCAGTGTAGAGGGCGCGAATGTTTCCACTCAACTTTAACCCG
eya_B3_R9		GCCGCCGCATAAGGAGTTCCGTATCTTCCACTCAACTTTAACCCG
eya_B3_R10		GCCCAGTTGTCGGTCGCCACCTCGATTCCACTCAACTTTAACCCG
eya_B3_R11		GATCCGGCCACCGAGCCGTTGTCCATTCCACTCAACTTTAACCCG
eya_B3_R12		GCGGACACATTGCCCAGCGGGCCAATTCCACTCAACTTTAACCCG
eya_B3_R13		AGATCCCAGACGAACACCCGCTCCGTTCCACTCAACTTTAACCCG
eya_B3_R14		GCCAGTTGCGTGGAGGTTACCAGCATTCCACTCAACTTTAACCCG
eya_B3_R15		TCCTCGTTCCCATCCCCAATCACCATTCCACTCAACTTTAACCCG
eya_B3_R16		GGCGGGGCGCCTGGTGGAGTGTTCGTTCCACTCAACTTTAACCCG
eya_B3_R17		AGCTTGCGCATCCAATCGACGCCGCTTCCACTCAACTTTAACCCG
eya_B3_R18		CTGCTGCCGGCGGACTGCGCAAAACTTCCACTCAACTTTAACCCG
eya_B3_R19		TCCGAGGCAGTGCTTCTGGTGGGGCTTCCACTCAACTTTAACCCG
eya_B3_R20		TCCTCGCCAGAAACTCCACCGCTGGTTCCACTCAACTTTAACCCG
